# HLA-DRB1*15:01 drives sex- and age-dependent microglial activation and neuroimmune signaling

**DOI:** 10.64898/2026.03.11.711132

**Authors:** EM Reyes-Reyes, D Chinnasamy, F Fernandez, MD Trial, VD Nguyen, Q He, C Figueroa, AC Leslie, D Bradford, JP Wiegand, KE Rodgers

## Abstract

**Introduction:** The major histocompatibility complex class II (MHC-II) pathway is central to adaptive immunity and immune tolerance, and age-related erosion of these mechanisms is increasingly recognized as a driver of chronic neuroinflammation. The HLA-DRB1*15:01 allele—the strongest genetic risk factor for multiple sclerosis in Caucasians—has been implicated in shaping pathogenic CD4⁺ T-cell responses and broader neuroimmune vulnerability, yet how this allele modulates age- and sex-dependent neuroimmune processes within the central nervous system (CNS) remains poorly defined.

**Methods:** We investigated the impact of HLA-DRB1*15:01 expression using a humanized mouse model (HLA mice) and wild-type (WT) controls. Male and female mice were analyzed at 6, 9, and 15 months of age, with endocrine stratification in females. Behavioral testing, flow cytometry, immunofluorescence, and multiplex cytokine analyses were used to assess cognitive performance, glial activation and oxidative stress, astrocyte–microglia IL-3/IL-3R signaling, endothelial activation, selective immune cell accumulation at CNS borders, tissue organization, and hippocampal cytokine profiles.

**Results:** HLA mice developed age- and sex-dependent cognitive impairment, most pronounced in aged females. HLA-DRB1*15:01 expression promoted progressive microglial activation, characterized by increased CD14 and CD68 expression, elevated mitochondrial oxidative stress, altered astrocyte phenotypes, and enhanced IL-3/IL-3R signaling. Hippocampal axonal and myelin organization was disrupted in aged HLA mice, and this disruption was spatially associated with increased microglial presence. At CNS interfaces, HLA mice exhibited selective immune remodeling, including increased accumulation of CD4⁺ T cells and NK1.1⁺CD3⁺ natural killer T (NKT) cells, particularly in females, accompanied by endothelial activation, as evidenced by elevated ICAM-1 and E-selectin expression. Hippocampal cytokine profiling revealed selective, sex-biased alterations, including increased IL-12p70 and reduced IL-10 and IL-2, without broad induction of classical inflammatory cytokines.

**Conclusion:** Together, these findings demonstrate that HLA-DRB1*15:01 drives a coordinated, age- and sex-dependent neuroinflammatory program linking behavioral dysfunction, glial activation and oxidative stress, selective immune cell recruitment, endothelial activation, tissue remodeling, and targeted cytokine imbalance. This integrated phenotype provides mechanistic insight into how this major MS risk allele confers vulnerability to chronic neuroinflammation during aging, with heightened impact in females.
