## Supplementary Table 1 for "HLA-DRB1*15:01 drives sex- and age-dependent microglial activation and neuroimmune signaling"

### Sheet: Sheet1
			Table 1. Antibodies							Table 2. Reagents
			Antigen	Fluorochrome	Clone	Application	Vendor	Catalog No.		Reagent	Vendor	Catlog No.
			ACSA-2	APC-Vio 770	REA969	FACS	Miltenyi	130-116-247		Heat Inactivated Fetal Bovine Serum	Sigma Aldrich	12306C
			CD106	PE-Vio770	REA971	FACS	Miltenyi	130-129-798		Red Blood Cell Lysis Solution (10x)	Miltenyi Biotec	130-094-183
			CD11b	VioBright FITC	REA592	FACS	Miltenyi	130-113-243		DPBS, calcium, magnesium, glucose, pyruvate	Thermo Fisher	14287-072
			CD11b	VioGreen	REA592	FACS	Miltenyi	130-113-811		DPBS (10X), no calcium, no magnesium	Thermo Fisher	14200-075
			CD14	PE	REA934	FACS	Miltenyi	130-115-440		PBS 100mL Tablets, 100 Tablets per Bottle	RPI	P32080-100T
			CD3	APC	REA606	FACS	Miltenyi	130-117-671		Paraformaldehyde Solution, 4% in PBS	Thermo Fisher	J19943-K2
			CD31	VioBright 515	REA784	FACS	Miltenyi	130-111-544		Normal Goat Serum	Thermo Fisher	16210072
			CD4	APC-Vio770	REA604	FACS	Miltenyi	130-118-955		Triton X-100	Sigma Aldrich	X100-500ML
			CD45	APC	REA737	FACS	Miltenyi	130-110-660		Mounting Medium with DAPI	VectaShield	H-1200-10
			CD45	APC-Vio 770	REA737	FACS	Miltenyi	130-110-662		Tissue-Tek® O.C.T. Compound	VWR	25608-930
			CD45	PerCP-Vio700	REA737	FACS	Miltenyi	130-110-801		Spleen Dissociation Kit, mouse	Miltenyi Biotec	130-095-926
			CD45	VioGreen	REA737	FACS	Miltenyi	130-110-665		Adult Brain Dissociation Kit, mouse and rat	Miltenyi Biotec	130-107-677
			CD62E	APC	REA369	FACS	Miltenyi	130-125-992		Multi Tissue Dissociation Kit 1	Miltenyi Biotec	130-110-201
			CD62P	APC-Vio 770	REA344	FACS	Miltenyi	130-105-539		eBioscience™ Intracellular Fixation & Permeabilization Buffer Set	Thermo Fisher	88-8824-00
			CD68	APC	REA835	FACS	Miltenyi	130-112-668
			CD69	PE-Vio770	REA937	FACS	Miltenyi	130-115-577
			CD8b	PerCP-Vio700	REA793	FACS	Miltenyi	130-111-637
			GFAP	APC	REA335	FACS	Miltenyi	130-123-846
			HLA-DR	PerCP-Vio700	REA805	FACS	Miltenyi	130-111-793
			ICAM	PE	REA171	FACS	Miltenyi	130-123-762
			IL-3	PE	REA1033	FACS	Miltenyi	130-117-578
			IL-3R	FITC	Rat	FACS	ThermoFisher	11-1231-82
			Ly-6C	PE-Vio770	REA796	FACS	Miltenyi	130-111-918
			Ly-6C	VioGreen	REA796	FACS	Miltenyi	130-111-784
			NK1.1	PE	REA1162	FACS	Miltenyi	130-120-497
			GFAP	NA	Chicken	IHC	Abcam	Ab4674
			MBP	NA	Rabbit	IHC	Abcam	Ab40390
			IL-3R	NA	Rabbit	IHC	Bioss	BS-2600R
			IL-3	NA	Rat	IHC	Biolegend	503902
			CD68	NA	Rat	IHC	ThermoFisher	14-0681-82
			NF-200	NA	Mouse	IHC	ThermoFisher	13-1300
			IBA1	NA	Guinea pig	IHC	Synaptic systems	HS234 308
			Chicken IgY	Alexa Fluor® 488	Goat	IHC	Abcam	Ab150169
			Rabbit IgG	Alexa Fluor® 555	Goat	IHC	Abcam	Ab150078
			Rat IgG	Alexa Fluor® 647	Goat	IHC	Abcam	Ab150159
			Guinea Pig IgG	Alexa FluorTM 488	Goat	IHC	ThermoFisher	A-11073
			Rat IgG	Alexa FluorTM 568	Goat	IHC	ThermoFisher	A-11077
			Rabbit IgG	Alexa FluorTM 647	Goat	IHC	ThermoFisher	A-21244
			Mouse IgG	Alexa FluorTM 647	Goat	IHC	ThermoFisher	A-21235
